# Characterization of a Novel Cell Wall-Associated Nucleotidase of *Enterococcus faecalis* that Degrades Extracellular c-di-AMP

**DOI:** 10.1101/2025.06.08.658492

**Authors:** Adriana G Morales Rivera, Anju Bala, Leila G Casella, Debra N Brunson, Aria Patel, Elsa Wongso, Ana L Flores-Mireles, José A Lemos

## Abstract

*Enterococcus faecalis* is a prolific opportunistic pathogen responsible for a range of life-threatening infections for which treatment options are increasingly limited due to the high prevalence of multidrug-resistant isolates. Cyclic di-AMP has emerged as an essential bacterial signaling molecule due to its impact on physiological processes, including osmotic adaptation, cell wall homeostasis, antibiotic tolerance, and virulence. In addition, c-di-AMP is a potent pathogen-associated molecular pattern (PAMP) molecule recognized by the host immune system to trigger protective responses. In previous work, we identified and characterized the enzymes responsible for the synthesis and degradation of intracellular c-di-AMP in *E. faecalis*, demonstrating that maintaining c-di-AMP homeostasis is vital for bacterial fitness and virulence. In addition to the intracellular enzymes that regulate c-di-AMP levels, a limited number of bacteria encode surface-associated nucleotidases capable of cleaving extracellular c-di-AMP, potentially facilitating immune evasion. Here, we characterize a novel and unique cell wall-anchored phosphodiesterase, termed EecP (*E. faecalis* extracellular c-di-AMP phosphodiesterase), which features duplicated catalytic domains and specifically degrades extracellular c-di-AMP. Deletion of *eecP* (Δ*eecP*) resulted in a marked accumulation of extracellular c-di-AMP. Although the Δ*eecP* strain exhibited comparable growth and behavior to the parent strain *in vitro*, it displayed increased susceptibility to killing by phagocytic cells. Using two murine infection models, we show that the impact of *eecP* deletion and the consequent buildup of extracellular c-di-AMP on *E. faecalis* pathogenesis may be site-specific. Notably, disseminated infection was more severe in mice infected with the Δ*eecP* strain, suggesting that extracellular c-di-AMP influences infection outcomes, likely through modulation of host immune responses.

**Author Summary:** *Enterococcus faecalis* is a major opportunistic pathogen and a leading cause of several life-threatening hospital-associated infections. Cyclic di-AMP is a bacterial second messenger nucleotide that regulates essential cellular processes and plays key roles in bacterial pathogenesis and host immune activation. We previously characterized the enzymes responsible for the synthesis and degradation of c-di-AMP in *E. faecalis*, demonstrating that this signaling molecule is crucial for bacterial fitness and virulence. In this study, we describe the characterization of EecP, a novel cell wall-associated enzyme that degrades c-di-AMP extracellularly. Our findings identify EecP as a new virulence factor in *E. faecalis*, capable of modulating infection outcomes.
