## Supplemental table 1 for "Characterization of a Novel Cell Wall-Associated Nucleotidase of *Enterococcus faecalis* that Degrades Extracellular c-di-AMP"

### Sheet: Sheet1
Table S1. Chemically defined media formulation.
Component	Stock Concentration	Storage Location	Amount for CDM Agar (ml)	Amount for CDM (ml)
diH2O	/	RT	171	421
Iron	1000X	-20C	0.5	0.5
Phosphate stock	25X	RT	20	20
Magnesium	500X	RT	1	1
Manganese	1000X	RT	0.5	0.5
Acetate	50X	RT	10	10
Amino acid stock	50X	-20C	10	10
Vitamins	1000X	-20C	0.5	0.5
Bases	100X	-20C	5	5
Calcium chloride	1000X	RT	0.5	0.5
L-cysteine HCl	500X	-20	1	1
Bicarbonate stock	20X	RT	25	25
Glucose	/	/	5g	5g
Component	Formulation					Solvent	Final Volume (ml)
Iron	50 mg Fe(NO3)3, 250 mg FeSO4					diH2O	50
Phosphate stock	5 g K2HPO4, 25 g KH2PO4, 79.9 g NaH2PO4 • H2O, 346.8 g Na2HPO4 • 7H2O					diH2O	1000
Magnesium	87.5 g MgSO4 • 7H2O					diH2O	250
Manganese	1.25 g MnSO4 • H2O					diH2O	250
Acetate	112.5 g NaC2H3O2 • 3H2O					diH2O	500
Amino acid stock	2.5 g DL-alanine, 2.5 g L-arginine, 2.5 g L-aspartic acid, 2.5 g L-asparagine, 1.25 g L-cystine, 2.5 g L-glutamic acid, 5 g L-glutamine, 2.5 g glycine, 2.5 g L-histidine, 2.5 g L-isoleucine, 2.5 g L-leucine, 2.5 g L-lysine, 2.5 g L-methionine, 2.5 g L-phenylalanine, 2.5 g L-proline, 2.5 g hydroxy-L-proline, 2.5 g L-serine, 5 g L-threonine, 2.5 g L-tryptophan, 2.5 g L-tyrosine, 2.5 g L-valine					diH2O	500
Vitamins	10 mg p-aminobenzoic acid, 10 mg biotin, 40 mg folic acid, 50 mg niacinamide, 125 mg b-nicotinamide adenine dinucleotide phosphate, 100 mg pantothenate calcium salt, 50 mg pyridoxal, 50 mg pyridoxamine dihydrochloride, 100 mg riboflavin, 50 mg thiamine hydrochloride, 5 mg vitamin B12					diH2O	50
Bases	0.5 g adenine, 0.5 g guanine-HCl, 0.5 g uracil					50 ml HCl and complete with diH2O	250
CaCl2	338 mg CaCl2					diH2O	50
L-cysteine HCl	16.249 g L-cysteine HCl anhydrous					diH2O	50
Bicarbonate stock	50 g NaHCO3					diH2O	1000
