## Supplemental table 2 for "Characterization of a Novel Cell Wall-Associated Nucleotidase of *Enterococcus faecalis* that Degrades Extracellular c-di-AMP"

### Sheet: Sheet1
Table S2. Primers used in this study.
	Primer name	Primer sequence
Primers for cloning in pCJK47 vector	eecP Arm 1 F	TTCAGAATCGCTAGTTCTAGAACTATCAAAGGAAAAACAGTGATTG
	eecP Arm 1 R	TATACCAGCCCTTCACTTTTTTAAAGCTCAAC
	eecP Arm 2 F	AAAAGTGAAGGGCTGGTATATTTATAAACGACGT
	eecP Arm 2 R	GGTACCCGGGAGCTCGAATTCCCTTCGCCATTTGCTGGG
	pCJK47 F	GATTTCAGAATCGCTAGTTC
	pCJK47 R	CACGAACGAAAATCAAGC
Primers for screening deletion mutant	eecP F	TGAAACACAAGGAAAT
	eecP R	ACTAACAGCGTTGTTAAACT
Primers for cloning in pCIE vector	eecP F	GTCTGTTGGGGGATCGTGAAAAAGTTGAGCTTTAAAAAAG
	eecP R	CTTCTTTAGGAAGCTCTAACTAGCTTTGTTACGTCG
	pCIE F	TCATGGTATGACATGAACTCTACTC
	pCIE R	TTAAGCCGTCTGTACGTTCC
Primers for site-directed mutants	eecP SDM 1 F	GTTTTGGGAAATGCTGAGTTTAATTTTGGTTTACCGTT
	eecP SDM 1 R	CATTGCATCATACTTCATCACATTC
	eecP SDM 2 F	GGGAAATGCTGAGTTTGATTTTGGTTTAGAGATTGC
	eecP SDM 2 R	CCGCCATGGCATCATAAC
Primers for cloning in pET30 vector	dhhP F	GGTGGTGGTGCTCGATTATTTTTGCGCCCACTCTTGGC
	dhhP R	GGATATCTGTGGATCATGGACGTAGTAAAAGAAATTATGG
	pET30 F	TTTGTTAGCAGCCGGATCTC
	pET30 R	TCATCATTCTTCTGGTCTGGTG
